# Grain Fe and Zn Contents Linked SSR Markers Based Genetic Diversity Reveal Perspective for Marker Assisted Biofortification Breeding in Rice

**DOI:** 10.1101/2020.04.30.069864

**Authors:** Qasim Raza, Awais Riaz, Hira Saher, Ayesha Bibi, Syed Sultan Ali, Muhammad Sabar

## Abstract

Rice is critical for sustainable food and nutritional security; however, nominal micronutrient quantities in grains aggravate malnutrition in rice-eating poor populations. Here, we assessed genetic diversity in grain iron (Fe) and zinc (Zn) contents using trait-linked simple sequence repeat (SSR) markers in 56 fine and coarse grain rice accessions of different geographical origin. Aromatic fine gain accessions contained relatively higher Fe and Zn contents in brown rice (BR) than coarse grain accessions. Genotyping with 24 SSR markers identified 21 polymorphic markers, among which seventeen demonstrated higher gene diversity and polymorphism information content (PIC) values, strongly indicating that markers used in current research were moderate to highly informative for evaluating genetic diversity. Population structure, principal coordinate and phylogenetic analyses classified studied rice accessions into two fine grain specific and one fine and coarse grain admixture subpopulations. Single marker analysis recognized four ZnBR and single FeBR significant marker-trait associations (MTAs), contributing 15.41–39.72% in total observed phenotypic variance. Furthermore, high grain Fe and Zn contents linked marker alleles from significant MTAs were also identified. Collectively, these results indicate availability of wide genetic diversity in rice germplasm and perspective for marker-assisted biofortification breeding.
