## Supplementary material for "Grain Fe and Zn Contents Linked SSR Markers Based Genetic Diversity Reveal Perspective for Marker Assisted Biofortification Breeding in Rice": Table S2

### Sheet: Sheet1
Table S2: Details of SSR markers with their primer sequences
Sr. No.	Marker	Chromosome	Marker type	Forward primer sequence	Reverse primer sequence	Expected amplicon size (bp)	Annealing Temperature (˚C)	Linked Trait(s)
1	RM 319	1	Indica-SSR	ATCAAGGTACCTAGACCACCAC	TCCTGGTGCAGCTATGTCTG	134	55	Fe
2	RM 7414	1	Japonica-SSR	CCCTGCGACTGAGCAACTC	ACACGAACTCCCGAAGGC	94	55	Fe, Zn
3	RM 3412	1	Japonica-SSR	AAAGCAGGTTTTCCTCCTCC	CCCATGTGCAATGTGTCTTC	211	55	Zn
4	RM 5607	2	Japonica-SSR	GAGTAGGAGGAGCCGAGGAG	ACGTGGCCAACTGGCTATAC	107	55	Fe, Zn
5	RM 211	2	Indica-SSR	CCGATCTCATCAACCAACTG	CTTCACGAGGATCTCAAAGG	161	55	Fe, Zn
6	RM 335	4	Indica-SSR	GTACACACCCACATCGAGAAG	GCTCTATGCGAGTATCCATGG	104	55	Fe, Zn
7	RM 273	4	Indica-SSR	GAAGCCGTCGTGAAGTTACC	GTTTCCTACCTGATCGCGAC	207	56	Fe, Zn
8	RM 303	4	Indica-SSR	GCATGGCCAAATATTAAAGG	GGTTGGAAATAGAAGTTCGGT	200	55	Fe, Zn
9	RM 153	5	Japonica-SSR	GCCTCGAGCATCATCATCAG	ATCAACCTGCACTTGCCTGG	201	55	Fe
10	RM 430	5	Japonica-SSR	AAACAACGACGTCCCTGATC	GTGCCTCCGTGGTTATGAAC	173	55	Fe, Zn
11	RM 437	5	Japonica-SSR	ACACCAACCAGATCAGGGAG	TGCTCGTCAATGGTGAGTTC	275	55	Fe, Zn
12	RM 31	5	Indica-SSR	GATCACGATCCACTGGAGCT	AAGTCCATTACTCTCCTCCC	140	55	Fe, Zn
13	RM 190	6	Indica-SSR	CTTTGTCTATCTCAAGACAC	TTGCAGATGTTCTTCCTGATG	124	55	Fe, Zn
14	RM 402	6	Japonica-SSR	GAGCCATGGAAAGATGCATG	TCAGCTGGCCTATGACAATG	133	55	Fe, Zn
15	RM 541	6	Japonica-SSR	TATAACCGACCTCAGTGCCC	CCTTACTCCCATGCCATGAG	158	55	Fe, Zn
16	RM 439	6	Japonica-SSR	TCATAACAGTCCACTCCCCC	TGGTACTCCATCATCCCATG	269	56	Fe, Zn
17	RM 501	7	Japonica-SSR	GCCCAATTAATGTACAGGCG	ATATCGTTTAGCCGTGCTGC	179	54	Fe, Zn
18	RM 560	7	Japonica-SSR	GCAGGAGGAACAGAATCAGC	AGCCCGTGATACGGTGATAG	239	55	Fe, Zn
19	RM 234	7	Indica-SSR	ACAGTATCCAAGGCCCTGG	CACGTGAGACAAAGACGGAG	156	54	Fe, Zn
20	RM 1357	7	Japonica-SSR	TTCTTCCGGCTCTCTCTCAG	CGTCACTGCACCCATAACTG	126	54	Fe, Zn
21	RM 152	8	Japonica-SSR	GAAACCACCACACCTCACCG	CCGTAGACCTTCTTGAAGTAG	151	55	Zn
22	RM 331	8	Indica-SSR	GAACCAGAGGACAAAAATGC	CATCATACATTTGCAGCCAG	176	55	Fe, Zn
23	RM 444	9	Japonica-SSR	GCTCCACCTGCTTAAGCATC	TGAAGACCATGTTCTGCAGG	162	55	Fe
24	RM 242	9	Indica-SSR	GGCCAACGTGTGTATGTCTC	TATATGCCAAGACGGATGGG	225	55	Fe, Zn
