## Supplementary material for "Grain Fe and Zn Contents Linked SSR Markers Based Genetic Diversity Reveal Perspective for Marker Assisted Biofortification Breeding in Rice": Table S1

### Sheet: Table S1
Table S1: List of 56 rice accessions used in the present study
Sr. No.	Designation	Release Status	Type	Geographical Location	Fe Concentration (ppm)	Zn Concentration (ppm)
1	Basmati 370	Approved Variety	Fine, Aromatic	Pakistan	52.3	11.685			High Fe/Zn (> 30 ppm)
2	Basmati 198	Approved Variety	Fine, Aromatic	Pakistan	45.2	18.87			Medium Fe/Zn (10–30 ppm)
3	Basmati Pak	Approved Variety	Fine, Aromatic	Pakistan	15.45	10.39			Low Fe/Zn (< 10 ppm)
4	Basmati 385	Approved Variety	Fine, Aromatic	Pakistan	41.65	22.265
5	Super Basmati	Approved Variety	Fine, Aromatic	Pakistan	10	7.87
6	Basmati 2000	Approved Variety	Fine, Aromatic	Pakistan	14.35	12.53
7	Basmati 515	Approved Variety	Fine, Aromatic	Pakistan	26.7	27.81
8	PK 386	Approved Variety	Fine, Non-Aromatic	Pakistan	17.7333	19.245
9	PK 1121 Aromatic	Approved Variety	Fine, Aromatic	Pakistan	17.3	31.005
10	Kissan Basmati	Approved Variety	Fine, Aromatic	Pakistan	30.75	26.505
11	Chenab Basmati	Approved Variety	Fine, Aromatic	Pakistan	10.95	47.39
12	Punjab Basmati	Approved Variety	Fine, Aromatic	Pakistan	18.9	30.1
13	Super Basmati 2019 (PK8892)	Approved Variety	Fine, Aromatic	Pakistan	39.3167	26.37
14	PK9194	Advance Line	Fine, Aromatic	Pakistan	18.3	27.845
15	RRI 3	Advance Line	Fine, Aromatic	Pakistan	12	21.48
16	PKBB15-1	Advance Line	Fine, Aromatic	Pakistan	12.05	51.04
17	PKBB15-6	Advance Line	Fine, Aromatic	Pakistan	6.7	35.97
18	PKPB8	Advance Line	Fine, Aromatic	Pakistan	15.7	16.43
19	PK10683	Advance Line	Fine, Aromatic	Pakistan	20.3	15.575
20	PK10355	Advance Line	Fine, Aromatic	Pakistan	24.85	26.35
21	Super Gold (PKBB15-116)	Approved Variety	Fine, Aromatic	Pakistan	25.75	76.345
22	PK10029	Advance Line	Fine, Aromatic	Pakistan	16.45	29.77
23	PK9966	Advance Line	Fine, Aromatic	Pakistan	21.35	55.645
24	PK9533	Advance Line	Fine, Aromatic	Pakistan	22.5875	35.55
25	PK10161	Advance Line	Fine, Aromatic	Pakistan	10.7	26.505
26	PK10967	Advance Line	Fine, Aromatic	Pakistan	5.45	17.54
27	PK 11019	Advance Line	Fine, Aromatic	Pakistan	28.4125	39.855
28	PK 11320-1	Advance Line	Fine, Aromatic	Pakistan	39.7375	14.205
29	PK 11320-6	Advance Line	Fine, Aromatic	Pakistan	17.88	19.28
30	PK 10994	Advance Line	Fine, Aromatic	Pakistan	9.6875	18.095
31	PK 11001	Advance Line	Fine, Aromatic	Pakistan	28.275	19.13
32	PK 11262	Advance Line	Fine, Aromatic	Pakistan	10.5125	17.4075
33	SR OP BLB	Advance Line	Coarse	Pakistan	22.7875	16.4225
34	PK 10663	Advance Line	Fine, Aromatic	Pakistan	9.2	18.9763
35	PK 10358	Advance Line	Fine, Aromatic	Pakistan	32.2375	16.4525
36	PK 10534	Advance Line	Coarse	Pakistan	9	14.8113
37	PK10991	Advance Line	Fine, Aromatic	Pakistan	27.9	20.99
38	PK10487	Advance Line	Fine, Aromatic	Pakistan	40.1	48.44
39	UHL17018	Advance Line	Coarse	China	30.375	13.405
40	UHL17068	Advance Line	Coarse	China	9.275	10.8375
41	UHL17067	Advance Line	Fine, Non-Aromatic	China	13.75	17.2625
42	UHL17019	Advance Line	Fine, Non-Aromatic	China	15.5	12.9125
43	UHL17075	Advance Line	Coarse	China	13.675	15.3275
44	UHL17074	Advance Line	Coarse	China	19.65	11.49
45	UHL17083	Advance Line	Coarse	China	12.05	10.4775
46	UHL17069	Advance Line	Coarse	China	16.275	20.97
47	UHL17081	Advance Line	Coarse	China	22.025	7.39
48	UHL17076	Advance Line	Coarse	China	13.425	15.8075
49	UHL17077	Advance Line	Coarse	China	16.1	12.185
50	UHL17079	Advance Line	Coarse	China	24.525	18.73
51	UHL17078	Advance Line	Coarse	China	35.8833	23.6517
52	Zhenshan 97 B	Approved Variety	Coarse	China	26.9	11.915
53	Teqing	Approved Variety	Coarse	China	14.75	14.635
54	HR-12	Approved Variety	Coarse	India	14.4	75.45
55	Madhukar	Approved Variety	Coarse	India	13.05	54.645
56	N-22	Approved Variety	Coarse	India	25.75	67.45
				Minimum	5.45	7.39
				Maximum	52.3	76.345
				Average	20.8192	25.1194
